# 36-year study reveals stability of a wild wheat population across microhabitats

**DOI:** 10.1101/2022.01.10.475641

**Authors:** Tal Dahan-Meir, Thomas James Ellis, Fabrizio Mafessoni, Hanan Sela, Ori Rudich, Jacob Manisterski, Naomi Avivi-Ragolsky, Amir Raz, Moshe Feldman, Yehoshua Anikster, Magnus Nordborg, Avraham A. Levy

**Affiliations:** Department of Plant and Environmental Sciences, Weizmann Institute of Science; Rehovot, Israel; Gregor Mendel Institute, Austrian Academy of Sciences, Vienna BioCenter; Vienna, Austria; Institute of Evolution, University of Haifa; Haifa, Israel; The Institute for Cereal Crops Improvement, Tel-Aviv University; Tel Aviv, Israel; Migal, Galilee Technology Center; Kiryat Shmona, Israel

## Abstract

Long-term genetic studies of wild populations are very scarce, but are essential for connecting ecological and population genetics models, and for understanding the dynamics of biodiversity. We present a study of a wild wheat population sampled over a 36-year period at high spatial resolution. We genotyped 832 individuals from regular sampling along transects during the course of the experiment. Genotypes were clustered into ecological microhabitats over scales of tens of metres, and this clustering was remarkably stable over the 36 generations of the study. Simulations show that it is difficult to explain this spatial and temporal stability using only limited dispersal, suggesting a role for fine-scale local adaptation to ecological parameters. Using a common-garden experiment, we showed that the genotypes found in distinct microhabitats differ phenotypically, further supporting the hypothesis of local adaptation. Our results provide a rare insight into the population genetics of a natural population over a long monitoring period.
