## Supplementary material for "36-year study reveals stability of a wild wheat population across microhabitats": Dataset S2

sample	dgg	block	germination_date	coleptile_color	erect_1_5	pigment_1_3	anthesis_date	main_length	main_flag_leaf_width	main_number_of_spikes	number_of_tillers	spike_angle_1_3	weight_10_seeds
2002A10	G1	1	20201115	P	2	2	20210319	87.5	0.9	13	4	1	0.3067
1992A35	G10	1	trans_2.12		2	1	20210317	102.5	1	14	6	3	0.4187
2014A35	G98	1	20201117	W	1	2	20210322	80.5	0.9	15	3	3	0.5288
2014A57	G100	1	20201116	P	5	2	20210329	83	0.9	15	3	2	0.3691
2014D194	G87_1	1	20201115	W	1	1	20210317	96.5	1.1	12	4	3	0.4823
2018D220	G101_1	1	20201116	P	1	2	20210323	91.5	0.8	14	3	2	0.4448
2018A35	G102	1	trans_2.12		1	1	20210330	80	0.8	15	4	3	0.3566
2016A41	G103	1
2018A51	G104	1	20201119	P	2	2	20210324	82	0.9	14	4	1	0.4192
2016B124	G106	1	trans_2.12		2	2	20210328	68	0.8	11	4	3	0.419
1992A77	G11	1	trans_2.12		3	2	20210318	98.5	1.4	16	4	2	0.416
2018C151	G107	1	trans_2.12		5	1	20210320	95	1.2	13	7	3	0.4246
2016D212	G108	1	20201120	P	2	2	20210325	87	0.7	15	4	1	0.3863
2016D217	G109	1	20201115	P	3	3	20210326	80	1	11	5	1	0.3834
2016D220	G101_2	1	20201114	P	2	2	20210316	95.5	0.8	14	3	3	0.4656
2018B116	G110	1	20201123	P	2	2	20210401	74	0.9	15	4	3	0.4335
2018B142	G111	1	20201119	W	1	2	20210401	76.5	0.9	16	4	2	0.3832
1984A41	G12	1	20201115	P	1	2	20210326	71	0.9	13	4	3	0.4507
2002A47	G13	1	trans_2.12		3	2	20210322	78	1.2	11	5	2	0.4256
1992A54	G14	1	20201115	P	2	3	20210324	72	0.7	14	4	1	0.3782
1984A56	G15	1	trans_2.12		3	3	20210325	93	0.9	13	4	3	0.3618
2002A59	G16	1	20201116	W	5	2	20210314	100.5	1.9	13	4	1	0.6104
1988A41	G17	1	trans_2.12		2	2	20210401	73.5	0.8	15	5	2	0.3422
1984A9	G18	1	20201115	P	2	2	20210326	68.5	1	12	4	3	0.4453
2014B131	G19	1	20201115	P	1	3	20210330	72	0.5	13	6	2	0.3871
1984A12	G2	1	20201115	P	4	2	20210329	95	1.2	16	3	1	0.4458
1988B133	G20	1	20201119	P	3	3	20210327	92.5	0.8	14	4	2	0.4105
1984B113	G22	1	20201115	P	4	2	20210327	87	1.1	14	4	3	0.4784
1984B116	G23	1	20201115	P	1	2	20210324	76	0.9	13	6	2	0.394
2002D221	G25	1	trans_2.12		1	2	20210325	77	0.9	16	4	1	0.4465
1984B142	G27	1	trans_2.12		1	2	20210322	86	0.6	15	3	3	0.4355
1984C156	G28	1	20201119	P	1	2	20210326	75	1	13	4	1	0.483
1984C159	G29	1	trans_2.12		2	1	20210324	79.5	0.9	15	3	2	0.3956
1984A29	G3_1	1	20201115	P	1	2	20210326	66.5	0.9	19	3	3	0.3909
2002C168	G30	1	20201115	W	2	2	20210316	99	1.2	16	3	3	0.3931
1984C173	G31	1	trans_2.12		2	2	20210329	73	0.9	12	3	3	0.3935
1984D215	G32	1	20201117	W	2	2	20210407	70	1	15	6	1	0.3
1984D220	G33	1	trans_2.12		2	2	20210323	85	1	14	3	1	0.4952
1984D227	G34	1	20201115	P	2	3	20210325	83	1	15	3	1	0.4428
1988A11	G36	1	trans_2.12		2	2	20210326	67.5	1.1	15	4	2	0.4103
1988A12	G37	1	trans_2.12		2	2	20210328	84.5	0.6	15	5	2	0.3918
1988A14	G38	1	20201116	P	2	2	20210323	89	1	14	4	1	0.4756
1988A19	G39	1	trans_2.12		1	1	20210322	79	0.9	15	4	3	0.413
1984A14	G4	1	2020119	P	1	2	20210405	73.5	1	15	4	1	0.4614
1988A21	G41	1	20201121	P	2	2	20210324	86	0.8	12	3	3	0.4235
1988A25	G42	1	trans_2.12		1	1	20210323	61	0.9	13	5	1	0.351
2018B92	G43	1	trans_2.12		4	2	20210317	86.5	0.9	12	5	3	0.4709
1988A32	G44	1	20201118	P	2	2	20210321	81.5	0.9	13	6	3	0.3963
2014D198	G45	1	trans_2.12		5	2	20210322	91	1.5	16	4	3	0.3712
1996A81	G46	1	20201116	P	1	2	20210323	74.5	0.7	11	4	1	0.4432
1988A48	G48	1	20201115	P	1	2	20210323	75.5	0.9	16	3	3	0.4396
1988A49	G49	1	20201116	W	2	3	20210324	100	0.9	14	4	1	0.4477
1988A52	G50	1	20201118	P	3	3	20210330	72	1	14	4	2	0.4025
1988A57	G51	1	trans_2.12		4	1	20210318	86	1	16	3	3	0.4746
2002A63	G52	1	trans_2.12		4	1	20210318	97	1.5	16	6	3	0.4751
1988A74	G53	1	20201116	P	3	2	20210318	81	0.8	11	5	3	0.4146
1988A76	G54	1	trans_2.12		2	2	20210329	72	0.7	16	4	3	0.4521
1988B101	G56	1	20201115	W	5	2	20210312	83	1.1	15	3	3	0.5228
1988B102	G57	1	20201115	W	1	1	20210327	81.5	1	16	4	3	0.4225
1988B106	G58	1	trans_2.12		1	1	20210324	71	0.8	13	4	1	0.4455
1984A22	G6	1	20201114	P	2	2	20210321	82.5	0.9	14	3	2	0.4195
1988B111	G60	1	20201115	P	3	2	20210325	75	0.8	14	4	3	0.4467
1988B113	G61	1	20201116	P	2	2	20210324	95	0.9	15	4	3	0.4021
1988B114	G62	1	20201116	P	2	2	20210322	94	0.9	14	5	1	0.4316
1988B120	G63	1	20201116	P	1	2	20210329	64.5	0.9	14	4	3	0.4195
2014B132	G64	1	20201115	P	3	3	20210326	85	0.8	12	5	2	0.493
2014A31	G65	1	20201116	P	2	2	20210327	80	0.9	14	3	3	0.4308
1996D196	G66	1	20201116	P	5	1	20210323	91.5	1.1	15	3	3	0.4853
2014D215	G67	1	20201119	P	2	3	20210326	86	1	12	5	2	0.5017
1988D219	G68	1	20201114	P	3	3	20210323	85.5	0.9	14	5	2	0.4069
1996D220	G69	1	20201119	W	5	3	20210319	100.5	0.8	15	3	3	0.4165
1984A24	G7	1	20201115	P	1	2	20210327	61.5	0.8	15	3	2	0.4052
1988D227	G70	1	20201116	P	2	2	20210324	92	0.7	12	3	1	0.5016
1992A31	G71	1	20201124	W	1	1	20210402	59	0.6	11	4	1	0.4138
1992A41	G72	1	trans_2.12		1	2	20210325	71	0.9	15	4	2	0.4301
2002B108	G75	1	20201117	W	3	2	20210322	97.5	0.7	12	4	3	0.3341
1992B112	G77	1	20201115	P	2	2	20210320	66	0.8	13	5	3	0.3875
1996B131	G78	1	trans_2.12		2	2	20210325	79	0.9	12	3	3	0.4421
1996B132	G79	1	20201116	P	2	2	20210318	70.5	0.8	11	5	2	0.431
2016A25	G8	1	20201118	P	2	2	20210402	79	0.9	15	3	1	0.408
1992D196	G80	1	20201119	P	2	2	20210322	91	0.9	13	3	2	0.4389
1996A41	G81	1	20201116	W	3	2
1996B121	G84	1	trans_2.12		5	2	20210323	106.5	1	18	4	3	0.3809
1996B128	G85	1	20201116	P	2	2	20210324	80	0.9	13	5	1	0.3748
1996B134	G86	1	20201115	P	1	2	20210325	75	0.9	12	4	1	0.4568
1996B142	G87_2	1	20201115	W	2	1	20210317	98.5	1.1	13	5	3	0.4657
1996D219	G88	1	trans_2.12		3	3	20210318	93.5	0.5	16	5	3	0.4561
1984A31	G9	1	20201115	P	2	2	20210321	72.5	0.9	13	6	3	0.3746
1996D223	G89	1	20201115	W	1	2	20210322	64	0.7	15	7	3	0.3329
2002A14	G90	1	20201119	P	2	2	20210401	74.5	1.1	13	3	2	0.4432
2002A32	G3_2	1	20201115	P	1	2	20210326	60.5	0.9	13	3	2	0.4504
2002B133	G93	1	20201115	P	3	3	20210319	92	1.1	13	4	3	0.4857
2002D196	G95	1	20201115	P	2	2	20210401	81	1	13	4	1	0.4256
2002D220	G96	1	20201116	P	2	3	20210331	71	1	14	6	1	0.3938
2002D225	G97	1	20201115	P	3	3	20210321	75	1	11	3	1	0.4697
zavitan	zavitan	1	20201116	W	5	2	20210318	104	1.1	16	3	3	0.3941
2002A10	G1	2	20201115	P	2	3	20210322	88.5	0.9	12	4	2	0.3964
1992A35	G10	2	20201115	W	3	1	20210318	96	1.1	14	5	3	0.4381
2014A35	G98	2	20201115	P	2	2	20210322	76.5	0.6	13	4	3	0.474
2014A57	G100	2	20201114	P	1	2	20210328	74.5	1	14	4	2	0.3503
2014D194	G87_1	2	20201115	W	2	1	20210315	87	1.2	13	4	2	0.4655
2018D220	G101_1	2	20201116	P	2	2	20210322	79	0.9	13	3	2	0.4225
2018A35	G102	2	20201115	P	2	2	20210325	86	0.9	12	4	3	0.3921
2016A41	G103	2	20201115	P	1	1	20210323	73.5	0.6	13	4	3	0.4147
2018A51	G104	2	20201115	P	1	2	20210324	91	1	15	4	2	0.3976
2016B124	G106	2	20201115	P	3	3	20210328	81	0.9	14	5	2	0.4048
1992A77	G11	2	20201115	P	3	2	20210321		1	13	4	2	0.4169
2018C151	G107	2	20201118	W	4	1	20210322	73	1.3	13	4	2	0.414
2016D212	G108	2	20201115	P	2	3	20210324	96	0.7	15	5	2	0.4239
2016D217	G109	2	20201115	P	2	3	20210324	79	0.9	12	6	1	0.3629
2016D220	G101_2	2	20201115	P	1	2	20210322	97.5	0.6	14	3	3	0.4508
2018B116	G110	2	20201115	P	2	2	20210325	79.5	0.9	14	4	3	0.4236
2018B142	G111	2	20201116	P	2	3	20210324	72	0.7	14	4	2	0.405
1984A41	G12	2	20201115	P	1	2	20210326	68	0.9	15	3	3	0.4301
2002A47	G13	2	20201115	P	3	3	20210321	80	1.1	12	4	2	0.4869
1992A54	G14	2	20201115	P	2	3	20210326	73.5	0.7	12	3	3	0.4777
1984A56	G15	2	20201114	P	2	3	20210323	85	0.9	14	6	3	0.3697
2002A59	G16	2	20201115	W	5	2	20210315	101	1.1	14	3	1	0.5185
1988A41	G17	2	20201115	P	1	2	20210327	81	0.7	15	4	2	0.3461
1984A9	G18	2	20201115	P	2	2	20210324	68.5	1	13	4	3	0.42
2014B131	G19	2	20201115	P	2	3	20210330	77	0.9	13	5	1	0.4095
1984A12	G2	2	20201115	P	3	2	20210402	91.5	1	15	5	3	0.4197
1988B133	G20	2	20201115	P	2	3	20210325	91	0.7	13	4	3	0.3631
1984B113	G22	2	20201115	P	2	2	20210326	80	1	16	4	3	0.4374
1984B116	G23	2	20201115	P	1	2	20210325	68	1	13	5	2	0.3767
2002D221	G25	2	20201115	P	1	2	20210325	84.5	0.9	14	4	1	0.4568
1984B142	G27	2	20201115	P	1	3	20210323	88.5	0.6	13	4	2	0.4223
1984C156	G28	2	trans_2.12		1	2	20210322	69.5	0.9	12	4	2	0.4669
1984C159	G29	2	20201115	P	1	2	20210324	80	0.7	13	3	3	0.3916
1984A29	G3_1	2	20201116	P	2	2	20210325	67.5	0.7	16	3	2	0.3992
2002C168	G30	2	20201115	W	5	2	20210319	104	1.4	16	3	3	0.4223
1984C173	G31	2	20201115	P	1	2	20210326	79.5	0.8	12	4	3	0.4587
1984D215	G32	2	20201114	P	1	3	20210330	61	1	14	6	2	0.3799
1984D220	G33	2	20201114	P	3	3	20210316	76	0.9	13	4	2	0.4434
1984D227	G34	2	20201115	P	2	3	20210324	94	0.9	15	3	1	0.4496
1988A11	G36	2	20201115	P	2	2	20210325	77.5	0.9	14	5	3	0.425
1988A12	G37	2	20201115	P	1	2	20210323	86.5	0.8	15	4	3	0.3995
1988A14	G38	2	20201115	P	3	2	20210325	95.5	1.1	15	4	1	0.4488
1988A19	G39	2	20201114	P	1	2	20210324	70	0.9	15	7	3	0.361
1984A14	G4	2	20201115	P	1	2	20210403	71.5	1.1	14	3	2	0.3967
1988A21	G41	2	20201114	P	1	2	20210318	77.5	0.8	11	4	3	0.447
1988A25	G42	2	20201115	P	2	2	20210323	74	0.6	15	5	3	0.3656
2018B92	G43	2	20201115	P	3	3	20210317	75.5	1	12	5	3	0.4751
1988A32	G44	2	20201114	P	2	2	20210321	74.5	0.9	12	5	3	0.39
2014D198	G45	2	20201115	P	3	2	20210321	86.5	1.4	14	4	3	0.4175
1996A81	G46	2	20201114	P	2	2	20210323	80.5	0.7	11	4	2	0.4635
1988A48	G48	2	20201115	P	2	2	20210317	82	1.1	16	4	1	0.4234
1988A49	G49	2	20201115	P	2	3	20210324	97.5	0.9	15	4	3	0.4245
1988A52	G50	2	20201115	P	1	2	20210325	78.5	0.8	12	4	2	0.4708
1988A57	G51	2	20201120	P	4	1	20210322	91	0.9	14	4	3	0.4842
2002A63	G52	2	20201115	W	5	1	20210318	99.5	1.2	14	4	3	0.4739
1988A74	G53	2	20201116	P	3	2	20210321	81	0.8	10	6	3	0.4369
1988A76	G54	2	20201115	P	3	2	20210328	75.5	0.6	13	5	3	0.4762
1988B101	G56	2	20201115	W	5	2	20210311	91	1	14	5	1	0.481
1988B102	G57	2	20201115	W	2	1	20210323	85.5	1.1	18	4	3	0.4502
1988B106	G58	2	20201115	P	2	2	20210323	77.5	1	14	5	3	0.448
1984A22	G6	2	20201115	P	1	2	20210322	78	1	13	4	1	0.4507
1988B111	G60	2	20201115	P	3	2	20210323	81.5	0.7	13	4	3	0.4841
1988B113	G61	2	20201115	P	3	2	20210323	90	0.8	13	3	2	0.4015
1988B114	G62	2	20201115	P	3	2	20210322	90	0.9	15	6	3	0.4033
1988B120	G63	2	20201115	P	2	3	20210327	71	0.9	13	5	1	0.3984
2014B132	G64	2	20201115	P	2	3	20210328	79	0.6	12	5	3	0.4355
2014A31	G65	2	20201116		2	2	20210403	68.5	0.6	12	5	2	0.3787
1996D196	G66	2	20201115	P	4	2	20210322	84.5	1	12	3	3	0.4782
2014D215	G67	2	20201115	P	2	3	20210324	75.5	0.9	11	5	2	0.4397
1988D219	G68	2	20201115	P	2	3	20210324	87	0.9	15	5	1	0.4429
1996D220	G69	2	20201115	P	3	3	20210323	89	0.9	14	4	2	0.4119
1984A24	G7	2	20201115	P	2	2	20210325	60	0.8	14	3	1	0.3823
1988D227	G70	2	20201115	P	2	2	20210323	86.5	0.9	12	4	3	0.4821
1992A31	G71	2	20201116		1	2	20210324	61.5	0.8	12	4	2	0.4072
1992A41	G72	2	20201115	P	1	2	20210401	77	1	18	4	1	0.354
2002B108	G75	2	20201115	P	2	2	20210321	90.5	0.7	13	4	3	0.4061
1992B112	G77	2	20201115	P	1	2	20210321	72.5	0.8	11	4	3	0.411
1996B131	G78	2	20201115	P	2	2	20210323	89	0.8	13	4	3	0.3945
1996B132	G79	2	20201114	P	2	2	20210316	77.5	0.9	12	5	3	0.4192
2016A25	G8	2	trans_2.12		4	1	20210401	71.5	1.1	12	4	1	0.4425
1992D196	G80	2	20201115	P	4	2	20210323	104.5	1	13	3	2	0.4468
1996A41	G81	2	20201114	P	2	1	20210325	74	0.7	13	5	3	0.3728
1996B121	G84	2	20201208		4	2	20210329	85	1	15	4	2	0.399
1996B128	G85	2	20201115	P	2	2	20210324	89	0.8	13	4	3	0.2668
1996B134	G86	2	20201114	P	2	3	20210323	77	0.8	11	4	1	0.4808
1996B142	G87_2	2	20201114	W	2	1	20210317	96	1.1	13	6	3	0.4177
1996D219	G88	2	20201115	P	3	3	20210319	86.5	0.9	13	5	2	0.4608
1984A31	G9	2	20201115	W	3	2	20210325	64.5	0.9	14	5	3	0.38
1996D223	G89	2	20201114	P	1	2	20210322	64.5	0.9	14	5	3	0.3518
2002A14	G90	2	20201115	P	2	2	20210326	71	1.1	15	3	3	0.4516
2002A32	G3_2	2	20201115	P	1	2	20210323	65	0.7	15	3	2	0.3974
2002B133	G93	2	20201116	W	4	3	20210325	74.5	1.1	12	3	2	0.4028
2002D196	G95	2	20201116	P	2	2	20210402	76	0.9	10	4	3	0.466
2002D220	G96	2	20201115	P	1	3	20210331	75	0.9	13	5	2	0.4023
2002D225	G97	2	20201115	P	3	3	20210317	76	1	13	4	1	0.4089
zavitan	zavitan	2	20201115	W	4	1	20210316	106	1.3	17	4	3	0.4501
2002A10	G1	3	20201114	P	1	3	20210324	78.5	0.9	12	4	3	0.4632
1992A35	G10	3	20201115	W	2	1	20210316	98	1.2	14	5	3	0.4034
2014A35	G98	3	20201116	P	1	2	20210322	80.5	0.7	13	3	2	0.4772
2014A57	G100	3	20201115	P	3	2	20210330	70	1	15	2	1	0.3962
2014D194	G87_1	3	20201114	W	3	1	20210315	96	1.2	13	5	3	0.4652
2018D220	G101_1	3	20201114	P	1	2	20210323	87	0.8	14	4	3	0.3993
2018A35	G102	3	20201115	P	2	2	20210325	83	0.8	13	4	2	0.4231
2016A41	G103	3	20201115	P	1	2	20210325	75.5	0.8	14	4	3	0.4434
2018A51	G104	3	20201115	P	2	2	20210326	82	0.8	14	5	3	0.3763
2016B124	G106	3	20201115	P	2	2	20210324	82	0.8	13	4	3	0.4175
1992A77	G11	3	20201115	P	2	2	20210319	94.5	0.9	19	4	3	0.3844
2018C151	G107	3	20201115	W	4	2	20210324	80	1.3	13	4	3	0.4049
2016D212	G108	3	20201115	P	1	2	20210324	87	0.5	13	3	1	0.4442
2016D217	G109	3	20201115	P	2	3	20210326	71	1.1	12	5	2	0.3936
2016D220	G101_2	3	20201115	P	2	2	20210322	79.5	0.9	14	3	3	0.3998
2018B116	G110	3	20201116	P	1	2	20210325	75.5	1	16	4	1	0.4094
2018B142	G111	3	20201116	P	2	2	20210325	79	0.9	15	4	1	0.3639
1984A41	G12	3	trans_6.12	P	2	2	20210325	81.5	0.8	14	3	3	0.447
2002A47	G13	3	20201126	P	3	2	20210321	87.5	1.1	14	6	3	0.464
1992A54	G14	3	20201115	P	2	2	20210324	72.5	0.8	13	5	3	0.4008
1984A56	G15	3	20201114	P	1	2	20210324	80	0.9	13	4	2	0.348
2002A59	G16	3	20201114	W	5	2	20210316	102	1.6	13	3	3	0.6147
1988A41	G17	3	20201116	W	2	2	20210328	82.5	0.8	16	5	3	0.3665
1984A9	G18	3	20201115	P	3	2	20210326	63.5	1	12	3	2	0.4416
2014B131	G19	3	20201115	P	1	3	20210330	70	1	14	6	2	0.4336
1984A12	G2	3	20201115	P	2	2	20210328	77.5	1.2	14	5	1	0.408
1988B133	G20	3	20201115	P	2	3	20210401	91	0.9	14	4	1	0.446
1984B113	G22	3	20201114	P	3	2	20210321	93	1	15	4	3	0.4296
1984B116	G23	3	20201115	P	1	2	20210322	81	1	14	8	2	0.3877
2002D221	G25	3	20201116	P	2	2	20210323	81.5	0.8	14	5	2	0.4099
1984B142	G27	3	20201115	P	1	2	20210323	87.5	0.7	15	3	2	0.4116
1984C156	G28	3	20201114	P	1	2	20210322	74.5	0.9	13	4	1	0.4783
1984C159	G29	3	20201115	P	2	2	20210320	76	0.8	15	3	3	0.3902
1984A29	G3_1	3	20201115	P	1	2	20210324	65	0.9	16	4	3	0.3665
2002C168	G30	3	20201115	W	5	2	20210315	109	1.1	16	3	3	0.4916
1984C173	G31	3	20201116	W	1	2	20210322	90	0.7	11	5	3	0.493
1984D215	G32	3	20201115	P	1	3	20210331	59	0.9	11	4	1	0.3973
1984D220	G33	3	20201115	P	3	2	20210320	72.5	0.9	13	3	2	0.438
1984D227	G34	3	20201114	P	2	2	20210326	92.5	0.8	15	4	3	0.4183
1988A11	G36	3	20201115	P	1	2	20210326	79	0.9	14	4	3	0.4942
1988A12	G37	3	20201115	P	1	2	20210324	72.5	0.6	15	4	1	0.3726
1988A14	G38	3	20201115	P	2	2	20210322	89	1	14	3	3	0.519
1988A19	G39	3	20201114	P	1	1	20210318	61	0.8	14	5	2	0.3907
1984A14	G4	3	20201115	P	1	2	20210401	70	1	14	4	1	0.4043
1988A21	G41	3	20201116	P	1	2	20210323	78.5	0.9	12	4	3	0.4329
1988A25	G42	3	20201115	W	2	2	20210324	63	0.7	13	6	3	0.3835
2018B92	G43	3	20201117	W	4	3	20210320	81	1	12	4	2	0.47
1988A32	G44	3	20201115	P	1	2	20210319	79	0.8	12	7	3	0.3917
2014D198	G45	3	20201114	W	5	2	20210318	81	1.5	15	4	1	0.4043
1996A81	G46	3	20201119	P	2	2	20210324	73.5	0.6	12	4	3	0.4504
1988A48	G48	3	20201115	P	1	2	20210324	77	0.9	15	3	1	0.4374
1988A49	G49	3	20201116	W	2	2	20210326	91	0.9	14	4	3	0.4386
1988A52	G50	3	20201116	P	1	2	20210327	71.5	0.9	13	4	1	0.4247
1988A57	G51	3	20201115	P	3	2	20210324	73.5	0.9	13	4	3	0.4197
2002A63	G52	3	20201115	W	4	1	20210316	105.5	1.4	14	4	3	0.5721
1988A74	G53	3	20201115	P	2	2	20210322	77	1	11	4	1	0.4355
1988A76	G54	3
1988B101	G56	3	20201115	W	3	2	20210310	100	1	14	4	3	0.5507
1988B102	G57	3	20201119	W	3	2	20210330	78	0.9	12	3	3	0.4702
1988B106	G58	3	20201115	P	1	2	20210320	72	0.7	14	5	3	0.4153
1984A22	G6	3	20201115	P	2	2	20210318	80.5	1	15	4	3	0.3368
1988B111	G60	3	20201115	P	2	2	20210328	50.5	0.9	12	5	3	0.4421
1988B113	G61	3	20201115	P	2	2	20210323	76.5	0.7	14	5	3	0.4163
1988B114	G62	3	20201116	P	2	2	20210328	80	0.9	13	4	1	0.4617
1988B120	G63	3	20201117	P	2	2	20210331	68	1	13	5	1	0.423
2014B132	G64	3	20201115	P	2	3	20210328	86	0.6	13	5	1	0.462
2014A31	G65	3	20201128	P	3	2	20210402	77	0.5	13	3	3	0.3972
1996D196	G66	3	20201114	P	3	2	20210323	80.5	1	13	4	2	0.4863
2014D215	G67	3	20201114	P	2	3	20210324	84.5	0.8	12	5	2	0.4599
1988D219	G68	3	20201114	P	2	2	20210323	88.5	1.1	15	4	1	0.4449
1996D220	G69	3	20201115	P	4	3	20210317	95	0.9	16	3	3	0.4484
1984A24	G7	3	20201117	P	2	2	20210324	54.5	0.5	13	3	1	0.4101
1988D227	G70	3	20201114	P	2	2	20210324	79.5	0.8	12	4	3	0.4099
1992A31	G71	3	trans_2.12		2	2	20210326	69	0.6	13	4	2	0.3986
1992A41	G72	3	20201114	P	2	2	20210326	73	0.9	16	3	2	0.4369
2002B108	G75	3	20201115	P	2	2	20210322	89	0.6	14	4	3	0.3669
1992B112	G77	3	20201114	P	1	2	20210321	74	1	12	5	3	0.4053
1996B131	G78	3	20201115	P	2	3	20210323	84	0.9	12	3	3	0.4192
1996B132	G79	3	20201114	P	3	3	20210316	69	1	12	4	3	0.4693
2016A25	G8	3	20201117	P	2	2	20210401	68.5	0.9	14	3	1	0.4044
1992D196	G80	3	20201116	P	2	2	20210322	97	1	14	3	2	0.4848
1996A41	G81	3	20201115	P	1	2	20210326	71.5	0.7	13	4	1	0.4093
1996B121	G84	3	20201116	P	4	2	20210324	99	0.9	15	4	1	0.4272
1996B128	G85	3	20201115	P	1	2	20210324	85	0.8	14	7	2	0.357
1996B134	G86	3					20210325	85.5	0.7	14	3	2	0.4417
1996B142	G87_2	3	20201115	P	3	1	20210315	96.5	0.9	11	5	3	0.493
1996D219	G88	3	20201115	P	3	3	20210318	78	0.9	15	4	1	0.4644
1984A31	G9	3	20201114	P	3	2	20210320	67	1	14	6	3	0.3622
1996D223	G89	3	20201115	P	1	2	20210320	54.5	0.9	14	6	2	0.34
2002A14	G90	3	20201115	P	1	2	20210402	70	1.1	15	4	1	0.4381
2002A32	G3_2	3	20201115	P	2	2	20210323	67.5	0.7	16	3	2	0.4035
2002B133	G93	3	20201115	P	3	3	20210321	81.5	1.1	12	4	2	0.4462
2002D196	G95	3	20201115	P	2	2	20210325	84.5	0.8	11	4	1	0.4583
2002D220	G96	3	20201115	P	2	3	20210324	75.5	0.9	12	3	2	0.4113
2002D225	G97	3	20201114	P	1	3	20210316	73.5	1	13	4	3	0.4376
zavitan	zavitan	3	20201115	W	3	1	20210314	111	1.5	18	3	1	0.4802
2002A10	G1	4	20201115	P	1	2	20210325	108	0.7	14	5	3	0.4286
1992A35	G10	4	20201114	W	2	2	20210322	103	1.3	16	6	3	0.3939
2014A35	G98	4	20201116	P	1	2	20210324	70.5	0.9	13	4	2	0.4672
2014A57	G100	4	20201116	P	4	2	20210326	79.5	0.9	14	4	1	0.4404
2014D194	G87_1	4			2	1	20210315	92	1	12	5	3	0.5056
2018D220	G101_1	4	20201115	P	2	2	20210320	79.5	0.7	16	4	3	0.4212
2018A35	G102	4	20201204	P	3	2
2016A41	G103	4	20201115	P	1	2	20210326	69.5	0.8	13	4	3	0.4369
2018A51	G104	4	trans_2.12		2	2	20210323	89	0.5	13	4	2	0.4149
2016B124	G106	4	20201115	P	3	2	20210323	84.5	0.7	14	4	1	0.429
1992A77	G11	4	20201125		2	1	20210326	77	0.9	14	3	3	0.4514
2018C151	G107	4	trans_2.12		3	1	20210320	89	1.2	15	5	3	0.4706
2016D212	G108	4	trans_2.12		2	1	20210324	88.5	0.7	15	4	1	0.4246
2016D217	G109	4	20201122	W	1	2	20210329	67.5	0.8	12	6	3	0.3462
2016D220	G101_2	4	20201115	P	3	2	20210323	97	0.9	15	4	3	0.406
2018B116	G110	4	20201115	P	2	2	20210326	78	1	16	4	3	0.435
2018B142	G111	4	trans_2.12		2	2	20210327	82.5	0.7	16	5	3	0.4416
1984A41	G12	4	trans_2.12		2	1	20210327	63.5	0.9	13	3	2	0.4837
2002A47	G13	4	20201115	P	4	3	20210324	85.5	1.2	12	4	3	0.4358
1992A54	G14	4	20201114	W	3	2	20210329	70	0.8	13	3	3	0.3826
1984A56	G15	4	20201115	W	2	2	20210321	88.5	1.1	12	4	2	0.4379
2002A59	G16	4	20201115	W	5	2	20210315	105	1.5	12	4	2	0.6325
1988A41	G17	4	20201116	P	1	2	20210327	75.5	0.8	16	4	3	0.3902
1984A9	G18	4	20201116	P	2	2	20210326	66	1	11	4	3	0.4875
2014B131	G19	4	20201115	P	2	3	20210328	73	0.8	13	5	2	0.4378
1984A12	G2	4	trans_2.12		3	2	20210328	87	1	14	5	2	0.4437
1988B133	G20	4	20201124	P	4	2
1984B113	G22	4	20201119	W	3	2	20210320	81.5	0.9	15	5	3	0.4099
1984B116	G23	4	20201115	W	1	2	20210328	67	1	13	5	1	0.3945
2002D221	G25	4	trans_6.12		1	2	20210321	79	0.6	17	4	1	0.4132
1984B142	G27	4	20201115	P	2	2	20210328	89	0.6	16	7	3	0.4042
1984C156	G28	4	20201116	W	1	2	20210323	81	0.9	13	4	1	0.5092
1984C159	G29	4	20201115	P	2	2	20210321	83.5	1	17	3	1	0.4031
1984A29	G3_1	4	trans_2.12	P	3	2	20210324	65	0.7	16	4	3	0.3944
2002C168	G30	4	20201114	W	5	2	20210313	102	1.2	16	4	3	0.5487
1984C173	G31	4
1984D215	G32	4	20201115	W	1	3	20210330	68	1	15	5	3	0.3815
1984D220	G33	4	20201115	P	1	2	20210321	82	0.8	14	4	3	0.4873
1984D227	G34	4	20201114	P	2	3	20210320	90	0.9	14	3	3	0.4457
1988A11	G36	4	trans_2.12		3	2	20210327	74	1	14	4	2	0.4192
1988A12	G37	4	20201115	P	2	2	20210329	68	0.7	18	5	2	0.3447
1988A14	G38	4	20201115	P	2	2	20210325	85	0.8	14	3	1	0.5257
1988A19	G39	4	20201115	W	1	2	20210322	71	0.9	16	5	3	0.4071
1984A14	G4	4	20201123	P	1	2	20210405	68	0.9	12	3	2	0.4633
1988A21	G41	4		W	1	2	20210320	88	0.9	13	4	3	0.4493
1988A25	G42	4	trans_2.12		1	2	20210325	59	0.8	13	5	3	0.4295
2018B92	G43	4	20201118	P	4	2	20210320	78	1.2	13	4	3	0.4268
1988A32	G44	4	20201115	P	2	2	20210322	80	0.7	13	7	3	0.4188
2014D198	G45	4	20201116	W	5	2	20210316	100.5	1.6	16	3	3	0.5776
1996A81	G46	4	20201115	P	1	2	20210324	76	0.8	12	5	1	0.4088
1988A48	G48	4	trans_2.12		2	1	20210325	82.5	0.8	15	4	1	0.4491
1988A49	G49	4	trans_2.12		2	3	20210328	91	0.9	14	4	3	0.4892
1988A52	G50	4	20201115	P	1	2	20210328	72.5	1	13	3	3	0.4409
1988A57	G51	4	20201116	P	3	2	20210322	89	1	15	4	2	0.4166
2002A63	G52	4	20201115	W	5	1	20210315	97	1.4	15	4	3	0.5451
1988A74	G53	4	20201115	P	3	2	20210316	83	0.8	10	5	3	0.5516
1988A76	G54	4	20201219		3	2	20210412	44	0.7	11	5	1	0.3045
1988B101	G56	4	20201121	W	5	1	20210314	96	1.2	14	4	3	0.5488
1988B102	G57	4	20201116	W	4	2	20210323	91	1.1	17	5	3	0.4299
1988B106	G58	4	20201115	P	1	2	20210321	70	0.8	13	6	2	0.443
1984A22	G6	4	20201115	P	1	2	20210319	78.5	0.9	14	4	1	0.474
1988B111	G60	4	20201123	W	3	2	20210329	58	1	12	1	3	0.4589
1988B113	G61	4	20201117	P	2	2	20210325	77.5	0.7	15	4	3	0.3438
1988B114	G62	4	20201122	P	2	2	20210320	86.5	0.9	13	3	2	0.4464
1988B120	G63	4	20201115	P	1	2	20210327	73.5	1	14	5	2	0.3753
2014B132	G64	4
2014A31	G65	4	20201114	P		2	20210324	83	0.6	13	3	3	0.4405
1996D196	G66	4	20201114	W	5	2	20210321	92	0.8	13	3	3	0.5358
2014D215	G67	4	20201115	P	2	3	20210324	88	0.8	12	3	2	0.5294
1988D219	G68	4	20201115	P	3	2	20210329	81	1.1	14	4	1	0.3826
1996D220	G69	4	20201115	P	4	3	20210321	103	0.8	15	4	1	0.4406
1984A24	G7	4	20201115	P	1	2	20210324	62	0.6	14	3	1	0.3997
1988D227	G70	4	20201115	P	2	2	20210323	93	0.6	14	4	3	0.4808
1992A31	G71	4	20201115	W	1	2	20210329	60	0.7	12	4	1	0.4133
1992A41	G72	4
2002B108	G75	4	trans_2.12		1	2	20210321	91.5	0.6	15	5	3	0.4528
1992B112	G77	4	trans_2.12		1	2	20210321	74.5	0.8	14	5	3	0.3739
1996B131	G78	4	20201116	P	2	2	20210319	87	1	13	5	3	0.4233
1996B132	G79	4	20201115	P	3	2	20210316	78	0.9	13	5	3	0.5434
2016A25	G8	4	20201115	P	2	2	20210330	80	0.8	14	4	1	0.4557
1992D196	G80	4	20201115	W	2	2	20210323	88.6	0.8	13	3	3	0.4686
1996A41	G81	4	20201115	W	1	1	20210326	73	0.8	12	4	3	0.4173
1996B121	G84	4
1996B128	G85	4	20201116	P	1	2	20210325	80	0.7	14	4	1	0.3965
1996B134	G86	4	20201115	W	1	2	20210324	70	0.8	12	4	2	0.4208
1996B142	G87_2	4	20201115	W	3	1	20210315	103	1.2	12	4	3	0.4826
1996D219	G88	4	20201115	P	2	3	20210322	93	0.8	13	4	1	0.4855
1984A31	G9	4	20201115	W	3	2	20210320	70	0.9	14	6	3	0.3546
1996D223	G89	4	20201116	W	1	2	20210323	91	1	14	6	2	0.3165
2002A14	G90	4	trans_2.12		2	1	20210330	66.5	0.9	13	4	3	0.4872
2002A32	G3_2	4	20201115	P	2	2	20210322	65.5	0.8	16	3	3	0.4569
2002B133	G93	4	trans_2.12		3	3	20210319	84.5	1.1	14	6	3	0.4332
2002D196	G95	4	20201115	P	2	2	20210329	72	1	12	3	2	0.4692
2002D220	G96	4	20201115	P	1	3	20210404	70.5	1.1	14	5	1	0.4244
2002D225	G97	4	20201115	P	2	2	20210318	88.5	0.9	15	4	1	0.4851
zavitan	zavitan	4	20201115	W	5	1	20210316	110	1.2	17	4	3	0.4858
2002A10	G1	5	20201116	P	2	3	20210328	81	0.9	13	5	1	0.3895
1992A35	G10	5	20201115	W	3	2	20210323	110	1	14	4	3	0.4329
2014A35	G98	5	20201115	P	2	2	20210325	82.5	0.8	12	3	3	0.4861
2014A57	G100	5	20201115	P	3	2	20210328	72	1	12	3	2	0.4035
2014D194	G87_1	5	20201116	W	3	1	20210321	89	1	11	4	3	0.4124
2018D220	G101_1	5	20201116	P	2	2	20210330	69	0.7	12	3	3	0.5031
2018A35	G102	5	20201119	P	2	2	20210402	70.5	0.9	12	3	2	0.4488
2016A41	G103	5	20201116	W	2	2	20210326	65.5	0.6	11	3	3	0.4135
2018A51	G104	5	20201117	P	2	2	20210325	78	0.9	13	3	2	0.3929
2016B124	G106	5	20201115	W	3	2	20210402	71	1	13	3	1	0.3943
1992A77	G11	5
2018C151	G107	5	20201116	W	4	2	20210324	80.5	1.4	13	3	3	0.4223
2016D212	G108	5	20201115	P	2	3	20210327	83.5	0.7	11	3	1	0.5122
2016D217	G109	5	20201116	P	2	3	20210329	66	1	10	4	1	0.3878
2016D220	G101_2	5	trans_6.12	P	2	2	20210324	82.5	1	13	4	3	0.435
2018B116	G110	5	20201116	P	2	2	20210330	70.5	1.1	16	3	3	0.444
2018B142	G111	5	20201116	P	2	3	20210330	70	1.1	13	3	2	0.4445
1984A41	G12	5	20201115	P	3	2	20210322	75	1.1	13	3	2	0.4696
2002A47	G13	5	20201115	P	2	3	20210323	71.5	0.9	11	3	3	0.4565
1992A54	G14	5	20201115	P	2	2	20210325	65	0.9	11	4	3	0.456
1984A56	G15	5	20201115	P	1	2	20210330	67	0.9	12	3	1	0.3778
2002A59	G16	5	20201115	W	5	2	20210318	96	1.7	13	3	3	0.5842
1988A41	G17	5	20201117	W	2	2	20210401	74.5	1	14	4	2	0.3841
1984A9	G18	5	20201116	P	3	2	20210330	62	1	11	4	1	0.4451
2014B131	G19	5	20201116	P	3	3	20210401	74.5	0.8	10	5	1	0.4327
1984A12	G2	5	20201115	P	3	2	20210404	90	1.1	13	4	1	0.4665
1988B133	G20	5	20201115	P	3	3	20210331	78	0.9	12	4	2	0.4152
1984B113	G22	5	20201114	P	2	2	20210324	90	0.9	13	3	1	0.5285
1984B116	G23	5	20201116	P	1	2	20210328	64	1	12	3	1	0.2766
2002D221	G25	5	20201116	P	2	2	20210329	69	0.9	13	3	1	0.3992
1984B142	G27	5	20201115	P	1	2	20210401	89.5	0.7	14	3	3	0.3795
1984C156	G28	5	20201115	P	2	2	20210327	67	0.9	11	3	1	0.4564
1984C159	G29	5	20201115	P	1	1	20210325	68.5	0.8	13	2	1	0.4257
1984A29	G3_1	5	20201115	P	2	3	20210327	70.5	0.8	15	3	3	0.4087
2002C168	G30	5	20201117	W	5	2	20210321	107.5	1.1	15	3	3	0.5011
1984C173	G31	5	20201219		2	1	20210408	64	0.8	12	3	1	0.4755
1984D215	G32	5	20201115	P	2	3	20210331	51.5	1	11	3	1	0.4474
1984D220	G33	5	20201115	P	2	2	20210326	58	0.9	11	4	2	0.4062
1984D227	G34	5	20201115	P	3	2	20210324	82	0.9	13	3	3	0.4844
1988A11	G36	5	20201116	P	2	3	20210329	80.5	0.8	12	4	3	0.5038
1988A12	G37	5	20201115	P	1	2	20210329	67	0.8	12	4	3	0.3866
1988A14	G38	5	20201116	P	3	2	20210328	83.5	0.9	14	3	2	0.5133
1988A19	G39	5	20201115	W	1	2	20210327	81.5	0.9	15	4	3	0.4914
1984A14	G4	5	20201115	P	2	2	20210404	73	1.1	14	4	3	0.482
1988A21	G41	5	20201115	P	2	2	20210323	80.5	1	11	3	3	0.4455
1988A25	G42	5	20201115	W	2	2	20210327	61	0.8	13	3	2	0.3842
2018B92	G43	5	20201117	W	4	2	20210322	83.5	0.9	11	3	1	0.4573
1988A32	G44	5	20201115	P	2	3	20210324	71	0.6	12	5	1	0.4326
2014D198	G45	5	20201116	W	4	2	20210321	87	1.3	14	3	3	0.4973
1996A81	G46	5	20201115	P	1	2	20210328	79	0.9	10	3	1	0.4193
1988A48	G48	5	20201115	P	2	3	20210330	78	1	13	3	1	0.4814
1988A49	G49	5	20201115	P	2	3	20210330	87.5	1.1	12	3	2	0.4715
1988A52	G50	5	20201115	W	2	2	20210331	68	0.9	11	4	1	0.4324
1988A57	G51	5	20201115	P	2	2	20210322	73	1	13	3	1	0.3852
2002A63	G52	5	20201116	W	5	2	20210323	102.5	1.1	14	3	3	0.436
1988A74	G53	5	20201115	P	3	2	20210324	75	0.8	10	4	3	0.4571
1988A76	G54	5	20201115	P	2	2	20210330	65.5	0.9	14	4	3	0.4
1988B101	G56	5	20201115	W	4	2	20210316	78.5	1.2	15	4	3	0.5021
1988B102	G57	5	20201116	W	3	1	20210328	81	1	14	4	3	0.4175
1988B106	G58	5	20201115	P	1	2	20210328	68	0.8	13	3	3	0.5156
1984A22	G6	5	20201115	P	2	2	20210326	71	1	11	3	1	0.4415
1988B111	G60	5	20201115	P	2	3	20210324	67.5	0.7	11	3	3	0.4919
1988B113	G61	5	20201115	P	2	2	20210326	77	1	13	4	3	0.4424
1988B114	G62	5	20201121	P	2	3	20210328	68.5	0.9	11	3	1	0.4678
1988B120	G63	5	20201115	P	3	3	20210331	72.5	1	13	4	3	0.5541
2014B132	G64	5	20201115	P	1	3	20210401	74	0.6	11	3	2	0.3731
2014A31	G65	5	20201115	P	3	2	20210331	72	0.8	11	3	3	0.4395
1996D196	G66	5	20201115	P	4	2	20210323	79	0.9	11	3	2	0.5158
2014D215	G67	5	20201115	P	3	3	20210326	65	1.1	11	4	1	0.4671
1988D219	G68	5	20201115	P	3	2	20210325	63	0.9	11	3	1	0.4173
1996D220	G69	5	20201123	P	4	3	20210324	72	0.6	13	3	1	0.4568
1984A24	G7	5	20201119	P	3	2	20210331	68.5	0.8	13	3	1	0.406
1988D227	G70	5	20201115	P	2	3	20210326	80.5	0.8	11	3	3	0.4952
1992A31	G71	5	20201115	P	2	2	20210328	58	0.7	10	3	1	0.3566
1992A41	G72	5	20201115	P	1	2	20210402	68.5	0.9	15	3	1	0.369
2002B108	G75	5	20201115	P	2	2	20210326	82	0.8	14	4	3	0.3747
1992B112	G77	5	20201114	P	1	2	20210322	58	0.9	11	3	1	0.4473
1996B131	G78	5	20201115	P	2	3	20210326	75	0.9	11	3	3
1996B132	G79	5	20201115	P	3	3	20210322	65.5	0.8	11	4	3	0.5013
2016A25	G8	5	20201118	P	3	2	20210412	61.5	1.2	12	3	1	0.1885
1992D196	G80	5	20201115	P	2	2	20210331	81.5	0.9	11	3	1	0.4932
1996A41	G81	5	20201115	P	1	2	20210326	67	0.8	12	3	3	0.3741
1996B121	G84	5	20201115	P	2	3	20210329	102	0.7	15	3	3	0.3601
1996B128	G85	5	20201115	P	2	2	20210329	75	0.9	13	3	3	0.3722
1996B134	G86	5	20201115	P	1	3	20210324	79	0.7	10	3	2	0.5325
1996B142	G87_2	5	20201115	W	3	1	20210323	98.5	1	12	4	3	0.488
1996D219	G88	5	20201115	P	4	3	20210323	81.5	1	13	4	1	0.4784
1984A31	G9	5	20201115	W	3	2	20210324	65	0.8	11	3	3	0.4285
1996D223	G89	5	20201115	P	1	2	20210327	52.5	0.8	11	4	3	0.4007
2002A14	G90	5	20201116	P	2	2	20210407	75.5	1.2	14	3	1	0.4693
2002A32	G3_2	5	20201115	P	2	2	20210329	76.5	0.7	14	3	3	0.4909
2002B133	G93	5	20201115	P	3	3	20210325	78	1	11	4	3	0.4581
2002D196	G95	5	20201116	P	2	3	20210331	66.5	0.9	9	3	1	0.4516
2002D220	G96	5	20201115	P	2	3	20210404	72	0.9	10	4	1	0.3968
2002D225	G97	5	20201116	P	2	3	20210325	69.5	1	10	3	2	0.4371
zavitan	zavitan	5	20201116	W	5	1	20210319	98.5	1.3	16	2	2	0.4325
2002A10	G1	6	20201115	P	2	3	20210324	84	0.8	11	4	1	0.4264
1992A35	G10	6	20201116	W	3	1	20210323	99	0.9	13	4	3	0.4082
2014A35	G98	6	trans_2.12		1	2	20210324	81	0.7	11	3	3	0.5039
2014A57	G100	6	20201117	W	3	2	20210404	81	1	13	2	1	0.3684
2014D194	G87_1	6	20201122	P	2	1	20210317	87.5	1.1	11	4	1	0.521
2018D220	G101_1	6	20201116	P	1	2	20210324	83	0.6	12	3	3	0.4715
2018A35	G102	6	20201117	P	1	2	20210405	73	0.9	12	3	3	0.3577
2016A41	G103	6	20201115	P	1	2	20210327	69	0.6	10	3	3	0.4364
2018A51	G104	6	20201116	P	3	3	20210323	87.5	0.9	12	3	3	0.403
2016B124	G106	6	20201116	P	3	2	20210331	72.5	0.8	11	3	2	0.3695
1992A77	G11	6	20201117	P	4	2	20210325	85.5	1	15	4	3	0.2667
2018C151	G107	6	20201117	W	5	2	20210328	82.5	1.3	12	3	3	0.5205
2016D212	G108	6	20201116	P	1	2	20210325	72	0.6	12	3	1	0.4094
2016D217	G109	6	20201116	P	1	2	20210331	69	0.9	10	4	1	0.4014
2016D220	G101_2	6	20201115	P	1	2	20210326	73	0.7	13	3	3	0.4013
2018B116	G110	6	20201116	P	1	2	20210328	71	0.8	13	3	3	0.385
2018B142	G111	6	20201116	P	2	2	20210329	74.5	1	12	4	3	0.429
1984A41	G12	6	20201116	P	1	2	20210325	59	1	12	3	3	0.4362
2002A47	G13	6	20201115	P	3	3	20210321	74.5	1.2	12	4	3	0.4571
1992A54	G14	6	20201116	W	3	3	20210328	65	0.8	11	4	3	0.4152
1984A56	G15	6	20201116	P	2	2	20210329	71	1.1	12	5	1	0.321
2002A59	G16	6	20201115	W	5	1	20210316	108.5	1.4	12	3	1	0.5647
1988A41	G17	6	20201116	P	1	2	20210331	64.5	0.7	12	3	2	0.375
1984A9	G18	6	20201119	P	4	2	20210402	57	1	10	4	2	0.4488
2014B131	G19	6	20201115	P	2	3	20210331	61	1	11	3	1	0.3476
1984A12	G2	6	20201116	P	4	2	20210402	87.5	1	14	4	3	0.3762
1988B133	G20	6	20201116	P	2	2	20210324	87	0.8	11	4	2	0.425
1984B113	G22	6	trans_2.12		2	2	20210324	77	1	13	3	3	0.4356
1984B116	G23	6	20201115	P	1	2	20210326	60	1	12	4	1	0.3895
2002D221	G25	6	20201115	P	2	3	20210322	68.5	1	12	3	1	0.4381
1984B142	G27	6	20201115	P	1	2	20210329	85	0.7	12	4	3	0.4805
1984C156	G28	6	20201117		2	2	20210328	63.5	1	11	3	1	0.4303
1984C159	G29	6	20201115	P	1	2	20210328	68.5	0.7	13	3	2	0.3735
1984A29	G3_1	6	20201115	P	2	2	20210330	69.5	0.8	15	2	3	0.4229
2002C168	G30	6	20201116	W	5	2	20210322	109.5	1.2	15	3	2	0.4221
1984C173	G31	6	20201116	W	1	2	20210331	67.5	1.1	11	4	2	0.422
1984D215	G32	6	trans_2.12		2	2	20210402	55	1	12	4	3	0.3691
1984D220	G33	6	20201115	P	2	2	20210323	72	0.9	11	3	1	0.4786
1984D227	G34	6	20201115	P	2	3	20210324	84	0.9	12	3	3	0.4928
1988A11	G36	6	20201117	P	1	2	20210331	68.5	0.9	12	3	3	0.371
1988A12	G37	6	20201116	P	1	2	20210331	77.5	0.8	13	3	3	0.4168
1988A14	G38	6	20201115	P	3	2	20210325	88	0.8	13	3	1	0.5138
1988A19	G39	6	20201115	P	2	1	20210327	61	0.9	13	3	3	0.4426
1984A14	G4	6	trans_2.12		3	2	20210408	78	1.8	14	3	1	0.447
1988A21	G41	6	20201116	P	1	2	20210323	77	0.7	10	3	3	0.4564
1988A25	G42	6	20201117	W	1	2	20210325	61.5	0.8	13	3	3	0.4051
2018B92	G43	6	20201116	W	4	2	20210323	87.5	1.2	12	4	1	0.4433
1988A32	G44	6	20201116	P	1	2	20210324	79	0.9	12	3	3	0.4419
2014D198	G45	6	20201115	W	5	2	20210321	86.5	1.7	14	3	3	0.4421
1996A81	G46	6	20201117	P	2	3	20210327	76	0.8	9	3	2	0.5068
1988A48	G48	6	20201121	P	2	2	20210328	89	0.9	14	3	3	0.4845
1988A49	G49	6	20201117	P	3	3	20210401	92	1.1	13	2	1	0.4385
1988A52	G50	6	20201115	P	1	2	20210401	73.5	1	12	4	2	0.3976
1988A57	G51	6	20201115	P	4	2	20210320	75.5	1	14	3	3	0.4618
2002A63	G52	6	20201115	W	5	1	20210324	97	1.2	14	4	2	0.4363
1988A74	G53	6	20201115	P	3	2	20210326	71.5	0.8	10	4	3	0.4302
1988A76	G54	6	20201115	W	2	2	20210330	66.5	0.9	13	4	3	0.4321
1988B101	G56	6	20201125		4	2	20210316	75.5	1.2	14	4	3	0.4968
1988B102	G57	6	20201116	W	4	2	20210328	87	1	14	3	3	0.4249
1988B106	G58	6	20201115	P	1	2	20210329	73	0.8	13	2	2	0.4378
1984A22	G6	6	20201116	P	2	2	20210324	79.5	1	12	3	2	0.4802
1988B111	G60	6	20201115	P	3	3	20210326	67	0.8	12	3	3	0.5336
1988B113	G61	6	20201116	P	3	2	20210328	83.5	1	12	4	3	0.3944
1988B114	G62	6	20201115	P	4	2	20210323	84.5	0.9	11	3	2	0.4341
1988B120	G63	6	20201116	P	2	2	20210331	66	0.9	11	4	1	0.4059
2014B132	G64	6	20201115	P	2	3	20210331	82.5	0.7	10	3	2	0.4317
2014A31	G65	6	20201115	P	2	2	20210328	64	1	13	4	3	0.4246
1996D196	G66	6	20201115	P	4	2	20210321	80	0.9	12	3	2	0.5687
2014D215	G67	6	20201116	P	3	3	20210328	68.5	0.9	9	4	2	0.5166
1988D219	G68	6	20201116	P	3	2	20210329	76	1	13	4	1	0.4575
1996D220	G69	6	trans_2.12		5	2	20210322	77.5	1	14	3	3	0.3914
1984A24	G7	6	20201115	P	2	2	20210331	64.5	0.9	13	3	2	0.4779
1988D227	G70	6	20201116	P	2	2	20210328	77.5	0.7	12	3	2	0.4957
1992A31	G71	6	20201116	P	1	2	20210325	55	0.9	11	4	1	0.4087
1992A41	G72	6	20201204		2	2	20210410	65.5	0.9	14	3	1	0.3003
2002B108	G75	6	20201115	P	3	2	20210322	98	0.6	12	5	3	0.4271
1992B112	G77	6	20201114	P	1	2	20210322	64.5	0.7	10	4	3	0.4016
1996B131	G78	6	20201115	P	2	2	20210324	74.5	0.9	12	3	3
1996B132	G79	6	20201114	P	2	2	20210320	57	0.9	10	4	3	0.4171
2016A25	G8	6	20201116	P	3	2	20210405	82.5	1	13	3	1	0.3375
1992D196	G80	6	trans_6.12		5	2	20210329	83	1	10	2	3	0.4228
1996A41	G81	6	20201115	P	2	2	20210326	70.5	0.6	11	3	3	0.3975
1996B121	G84	6
1996B128	G85	6	20201116	P	2	2	20210326	63.5	0.8	12	2	1	0.3895
1996B134	G86	6	20201115	P	1	2	20210329	70	0.9	10	4	2	0.4917
1996B142	G87_2	6	20201116	W	4	1	20210319	86.5	1.1	12	3	3	0.4744
1996D219	G88	6	20201115	P	3	3	20210324	86	1	14	3	1	0.4173
1984A31	G9	6	20201116	P	4	2	20210323	59	1	11	3	3	0.379
1996D223	G89	6	20201115	P	1	2	20210326	55	0.8	12	5	3	0.3775
2002A14	G90	6	20201116	P	1	2	20210402	67.5	1.1	13	4	1	0.4528
2002A32	G3_2	6	20201115	P	3	2	20210326	66	0.8	15	2	3	0.4253
2002B133	G93	6	20201117	P	4	3	20210324	78.5	1	12	4	3	0.4381
2002D196	G95	6	20201115	P	2	3	20210402	63	0.9	10	4	2	0.3871
2002D220	G96	6	20201116	W	1	2	20210406	85	0.8	11	4	2	0.3691
2002D225	G97	6	20201115	P	2	3	20210324	81	1	12	3	1	0.4568
zavitan	zavitan	6	20201116	W	5	1	20210318	96	1	15	2	3	0.4106
